# Constructing the first comorbidity networks in companion dogs in the Dog Aging Project

**DOI:** 10.1101/2024.12.18.629088

**Authors:** Antoinette Fang, Lakshin Kumar, Kate E Creevy, the Dog Aging Project Consortium, Daniel E.L. Promislow, Jing Ma

## Abstract

Comorbidity and its association with age are of great interest in geroscience. However, there are few model organisms that are well-suited to study comorbidities that will have high relevance to humans. In this light, we turn our attention to the companion dog. The companion dog shares many morbidities with humans. Thus, a better understanding of canine comorbidity relationships could benefit both humans and dogs. We present an analysis of canine comorbidity networks from the Dog Aging Project, a large epidemiological cohort study of companion dogs in the United States. We included owner-reported health conditions that occurred in at least 60 dogs (n=160) and included only dogs that had at least one of those health conditions (n=26,614). We constructed an undirected comorbidity network using a Poisson binomial test, adjusting for age, sex, sterilization status, breed background (i.e., purebred vs. mixed-breed), and weight. The comorbidity network reveals well-documented comorbidities, such as diabetes with cataracts and blindness, and hypertension with chronic kidney disease (CKD). In addition, this network also supports less well-studied comorbidity relationships, such as proteinuria with anemia. A directed comorbidity network accounting for time of reported condition onset suggests that diabetes precedes cataracts, elbow/hip dysplasia before osteoarthritis, and keratoconjunctivitis sicca before corneal ulcer, which are consistent with the canine literature. Analysis of age-stratified networks reveals that global centrality measures increase with age and are the highest in the Senior group compared to the Young Adult and Mature Adult groups. Only the Senior group identified the association between hypertension and CKD. Our results suggest that comorbidity network analysis is a promising method to enhance clinical knowledge and canine healthcare management.

**Author Summary:** Companion dogs age alongside humans and suffer many of the same diseases, making them an ideal “real-world” model for human health. Using owner-reported data from 26,614 dogs enrolled in the nationwide Dog Aging Project, we built the first large-scale maps—called comorbidity networks—that show which canine diseases tend to appear together and in what order. The networks correctly highlighted well-known pairings such as diabetes with cataracts and blindness, and hypertension with chronic kidney disease. They also revealed under-appreciated links—for example, protein loss in urine associated with anaemia—suggesting new avenues for veterinary research and care. By adding the reported date of diagnosis, we could infer likely sequences of the diseases: diabetes generally preceded cataracts, hip dysplasia came before osteoarthritis, and dry-eye disease often led to corneal ulcers. When we split the data by life stage, we saw disease webs become denser and more centred on a few key conditions as dogs grew older, echoing patterns seen in people. Together, these findings show that network analysis of large pet-health datasets can guide clinicians, inform breeding and prevention strategies, and ultimately improve the wellbeing of both dogs and humans.
