## Supplemental Table 1 for "Constructing the first comorbidity networks in companion dogs in the Dog Aging Project"

### Sheet: A
Disease.Category	Number of Conditions
Skin	21
Infection/Parasites	17
Eye	14
Trauma	13
Gastrointestinal	12
Bone/Orthopedic	9
Mouth/Dental/Oral	8
Respiratory	8
Toxin consumption	8
Brain/Neurologic	7
Cancer	7
Cardiac	7
Ear/Nose/Throat	7
Kidney/Urinary	7
Reproductive	5
Endocrine	4
Liver/Pancreas	3
Hematopoietic	1
Immune-mediated	1
Other congenital disorder	1

### Sheet: B
Condition Name	Condition Category	Frequency
Fractured bone	Trauma	23401
Dental calculus (yellow build-up on teeth)	Mouth/Dental/Oral	4906
Extracted teeth	Mouth/Dental/Oral	4499
Dog bite	Trauma	3566
Osteoarthritis	Bone/Orthopedic	2404
Giardia	Infection/Parasites	2379
Ear Infection	Ear/Nose/Throat	2348
Seasonal allergies	Skin	2236
Fractured teeth	Mouth/Dental/Oral	2153
Torn or broken toenail	Trauma	1743
Other trauma	Trauma	1683
Bordetella and/or parainfluenza (kennel cough)	Infection/Parasites	1556
Chocolate	Toxin consumption	1530
Murmur	Cardiac	1436
Pruritis (itchy skin)	Skin	1389
Cataracts	Eye	1374
Laceration	Trauma	1179
Cruciate ligament rupture	Bone/Orthopedic	1157
Sebaceous cysts	Skin	1101
Gingivitis (red, puffy gums)	Mouth/Dental/Oral	1061
Food or medicine allergies that affect the skin	Skin	1015
Chronic or recurrent hot spots	Skin	984
Tapeworms	Infection/Parasites	975
Urinary tract infection (chronic or recurrent)	Kidney/Urinary	974
Fleas	Skin	967
Other skin condition	Skin	967
Roundworms	Infection/Parasites	963
Chronic or recurrent diarrhea	Gastrointestinal	959
Atopic dermatitis (atopy)	Skin	919
Conjunctivitis	Eye	904
Other orthopedic condition	Bone/Orthopedic	861
Hookworms	Infection/Parasites	858
Lyme disease	Infection/Parasites	854
Ticks	Skin	849
Anal sac impaction	Gastrointestinal	835
Foreign body ingestion or blockage	Gastrointestinal	812
Patellar luxation	Bone/Orthopedic	798
Food or medicine allergies	Gastrointestinal	786
Hearing loss (incompletely deaf)	Ear/Nose/Throat	776
Urinary incontinence	Kidney/Urinary	775
Hip dysplasia	Bone/Orthopedic	769
Other eye condition	Eye	758
Seizures (including epilepsy)	Brain/Neurologic	727
Other ToxinConsumption	Toxin consumption	701
Pancreatitis	Liver/Pancreas	680
Gastrointestinal parasites	Infection/Parasites	658
Hypothyroidism (low thyroid function)	Endocrine	626
Lameness (chronic or recurrent)	Bone/Orthopedic	602
Unknown cancer	Cancer	594
Chronic or recurrent skin infections	Skin	586
Penetrating wound (such as a stick)	Trauma	568
Heartworm infection	Infection/Parasites	557
Grapes or raisins	Toxin consumption	557
Deafness	Ear/Nose/Throat	556
Coccidia	Infection/Parasites	528
Other gastrointestinal condition	Gastrointestinal	517
Other oral condition	Mouth/Dental/Oral	510
Urinary crystals or stones in bladder or urethra	Kidney/Urinary	506
Hit by car or other vehicle	Trauma	502
Flea allergy dermatitis	Skin	478
Ingestion of human medications	Toxin consumption	477
Tail injury	Trauma	464
Contact dermatitis	Skin	452
Alopecia (hair loss)	Skin	451
Underbite	Mouth/Dental/Oral	437
Fall from height	Trauma	421
Mast cell tumor	Cancer	421
Intervertebral disk disease (IVDD)	Brain/Neurologic	420
Other infectious disease	Infection/Parasites	407
Chronic or recurrent vomiting	Gastrointestinal	389
Non-specific dermatosis	Skin	387
Corneal ulcer	Eye	376
Other ear condition	Ear/Nose/Throat	376
Bite wound from another animal	Trauma	369
Anaplasmosis	Infection/Parasites	355
Ear Mites	Ear/Nose/Throat	338
Keratoconjunctivitis sicca (KCS)	Eye	337
Lick granuloma	Skin	337
Whipworms	Infection/Parasites	325
Pyoderma or bacterial dermatitis	Skin	317
Blindness	Eye	302
Other neurologic condition	Brain/Neurologic	296
Ehrlichiosis	Infection/Parasites	294
Ingestion of recreational drugs	Toxin consumption	294
Retained deciduous (baby) teeth	Mouth/Dental/Oral	292
Hemorrhagic gastroenteritis (HGE) or stress colitis (acute)	Gastrointestinal	292
Parvovirus	Infection/Parasites	292
Chronic or recurrent cough	Respiratory	277
Other liver condition	Liver/Pancreas	274
Other kidney condition	Kidney/Urinary	272
Chronic kidney disease	Kidney/Urinary	265
Nuclear sclerosis	Eye	259
Lipoma	Cancer	249
Third eyelid prolapse (cherry eye)	Eye	233
Elbow dysplasia	Bone/Orthopedic	222
Other congenital disorder	Other congenital disorder	217
Rheumatoid arthritis	Bone/Orthopedic	209
Entropion (eyelid rolled in)	Eye	207
Hematoma	Ear/Nose/Throat	205
Cushing's disease (hyperadrenocorticism; excess adrenal function)	Endocrine	205
Pneumonia	Respiratory	199
Tracheal collapse	Respiratory	199
Mouse or rat bait/poison (Other/Unknown)	Toxin consumption	193
Head trauma due to any cause	Trauma	191
Systemic demodectic mange	Skin	189
Snakebite	Trauma	184
Dementia or senility	Brain/Neurologic	182
Recessed vulva	Reproductive	174
Vestibular disease	Brain/Neurologic	174
Valve disease	Cardiac	168
Congestive heart failure	Cardiac	165
Spondylosis	Bone/Orthopedic	156
Laryngeal paralysis	Brain/Neurologic	154
Mouse or rat bait/poison (Warfarin)	Toxin consumption	154
Arrhythmia	Cardiac	153
Umbilical hernia	Skin	152
Other reproductive condition	Reproductive	150
Other respiratory condition	Respiratory	148
Sarcoptic mange	Skin	146
Overdose of medications prescribed to the dog	Toxin consumption	143
Glaucoma	Eye	141
Other allergies	Gastrointestinal	138
Other Immune	Immune-mediated	131
Other Cardiac	Cardiac	126
Overbite	Mouth/Dental/Oral	124
Bilious vomiting syndrome	Gastrointestinal	123
Kicked by horse or other large animal	Trauma	121
Dermatophytosis (ringworm)	Infection/Parasites	111
Chronic inflammatory liver disease	Liver/Pancreas	109
Cardiomyopathy	Cardiac	108
Cryptorchid	Reproductive	107
Fecal incontinence	Gastrointestinal	103
Tracheal stenosis (narrowing)	Respiratory	101
Rhinitis	Ear/Nose/Throat	99
Hypertension (high blood pressure)	Cardiac	98
Soft tissue sarcoma	Cancer	97
Diabetes mellitus (common diabetes which causes high blood sugar)	Endocrine	96
Constipation	Gastrointestinal	95
Addison's disease (hypoadrenocorticism; low adrenal function)	Endocrine	93
Vaginitis	Reproductive	92
Other cancer	Cancer	87
Fever of unknown origin	Infection/Parasites	86
Uveitis	Eye	84
Bloat with torsion (GDV)	Gastrointestinal	83
Proteinuria	Kidney/Urinary	82
Progressive retinal atrophy	Eye	81
Chronic or recurrent bronchitis	Respiratory	81
Seborrhea or seborrheic dermatitis (greasy skin)	Skin	80
Anemia	Hematopoietic	79
Acute kidney failure	Kidney/Urinary	76
Juvenile cataracts	Eye	74
Melanoma	Cancer	73
Degenerative myelopathy	Brain/Neurologic	71
Elongated soft palate	Respiratory	69
Pyometra	Reproductive	68
Pododermatitis	Skin	65
Carcinoma	Cancer	63
Iris cyst	Eye	60
Chronic or recurrent rhinitis	Respiratory	60
MRSA/MRSP	Infection/Parasites	60
