## Supplemental Table 3 for "Constructing the first comorbidity networks in companion dogs in the Dog Aging Project"

### Sheet: A
Condition 1 Name	Condition 1 Category	Condition 2 Name	Condition 2 Category	In Stratified Network
Blindness	Eye	Cataracts	Eye	Yes
Blindness	Eye	Other eye condition	Eye	Yes
Keratoconjunctivitis sicca (KCS)	Eye	Entropion (eyelid rolled in)	Eye	Yes
Deafness	Ear/Nose/Throat	Hearing loss (incompletely deaf)	Ear/Nose/Throat	No
Ear Infection	Ear/Nose/Throat	Atopic dermatitis (atopy)	Skin	Yes
Rhinitis	Ear/Nose/Throat	Chronic or recurrent cough	Respiratory	Yes
Overbite	Mouth/Dental/Oral	Other oral condition	Mouth/Dental/Oral	Yes
Chronic or recurrent hot spots	Skin	Food or medicine allergies that affect the skin	Skin	Yes
Murmur	Cardiac	Cardiomyopathy	Cardiac	Yes
Murmur	Cardiac	Other Cardiac	Cardiac	Yes
Arrhythmia	Cardiac	Cardiomyopathy	Cardiac	Yes
Arrhythmia	Cardiac	Other Cardiac	Cardiac	Yes
Pneumonia	Respiratory	Bordetella and/or parainfluenza (kennel cough)	Infection/Parasites	Yes
Chronic or recurrent vomiting	Gastrointestinal	Food or medicine allergies	Gastrointestinal	Yes
Food or medicine allergies	Gastrointestinal	Other allergies	Gastrointestinal	Yes
Urinary tract infection (chronic or recurrent)	Kidney/Urinary	Recessed vulva	Reproductive	Yes
Elbow dysplasia	Bone/Orthopedic	Osteoarthritis	Bone/Orthopedic	Yes
Hip dysplasia	Bone/Orthopedic	Other congenital disorder	Other congenital disorder	Yes
Gastrointestinal parasites	Infection/Parasites	Tapeworms	Infection/Parasites	Yes
Gastrointestinal parasites	Infection/Parasites	Whipworms	Infection/Parasites	Yes
Tapeworms	Infection/Parasites	Whipworms	Infection/Parasites	Yes
Other skin condition	Skin	Other Immune	Immune-mediated	Yes
Seizures (including epilepsy)	Brain/Neurologic	Other neurologic condition	Brain/Neurologic	Yes
Chronic or recurrent diarrhea	Gastrointestinal	Giardia	Infection/Parasites	Yes
Systemic demodectic mange	Skin	Other infectious disease	Infection/Parasites	Yes
Ehrlichiosis	Infection/Parasites	Lyme disease	Infection/Parasites	Yes
Coccidia	Infection/Parasites	Hookworms	Infection/Parasites	Yes
Chronic or recurrent skin infections	Skin	Contact dermatitis	Skin	Yes
Anaplasmosis	Infection/Parasites	Ehrlichiosis	Infection/Parasites	Yes
Sarcoptic mange	Skin	Other infectious disease	Infection/Parasites	Yes
Hip dysplasia	Bone/Orthopedic	Osteoarthritis	Bone/Orthopedic	Yes
Pruritis (itchy skin)	Skin	Pyoderma or bacterial dermatitis	Skin	Yes
Blindness	Eye	Deafness	Ear/Nose/Throat	Yes
Contact dermatitis	Skin	Seasonal allergies	Skin	Yes
Lameness (chronic or recurrent)	Bone/Orthopedic	Osteoarthritis	Bone/Orthopedic	Yes
Ear Infection	Ear/Nose/Throat	Food or medicine allergies	Gastrointestinal	Yes
Coccidia	Infection/Parasites	Gastrointestinal parasites	Infection/Parasites	Yes
Food or medicine allergies that affect the skin	Skin	Other allergies	Gastrointestinal	Yes
Atopic dermatitis (atopy)	Skin	Food or medicine allergies	Gastrointestinal	Yes
Murmur	Cardiac	Arrhythmia	Cardiac	Yes
Chronic or recurrent cough	Respiratory	Other respiratory condition	Respiratory	No
Ear Infection	Ear/Nose/Throat	Hearing loss (incompletely deaf)	Ear/Nose/Throat	Yes
Flea allergy dermatitis	Skin	Food or medicine allergies that affect the skin	Skin	Yes
Coccidia	Infection/Parasites	Roundworms	Infection/Parasites	Yes
Seasonal allergies	Skin	Other allergies	Gastrointestinal	Yes
Chronic or recurrent skin infections	Skin	Other allergies	Gastrointestinal	Yes
Conjunctivitis	Eye	Giardia	Infection/Parasites	No
Flea allergy dermatitis	Skin	Seasonal allergies	Skin	Yes
Laceration	Trauma	Penetrating wound (such as a stick)	Trauma	Yes
Chocolate	Toxin Consumption	Ingestion of human medications	Toxin Consumption	Yes
Dental calculus (yellow build-up on teeth)	Mouth/Dental/Oral	Underbite	Mouth/Dental/Oral	Yes
Tail injury	Trauma	Torn or broken toenail	Trauma	Yes
Heartworm infection	Infection/Parasites	Hookworms	Infection/Parasites	Yes
Alopecia (hair loss)	Skin	Food or medicine allergies that affect the skin	Skin	Yes
Third eyelid prolapse (cherry eye)	Eye	Entropion (eyelid rolled in)	Eye	Yes
Atopic dermatitis (atopy)	Skin	Contact dermatitis	Skin	Yes
Rhinitis	Ear/Nose/Throat	Pruritis (itchy skin)	Skin	Yes
Patellar luxation	Bone/Orthopedic	Other congenital disorder	Other congenital disorder	Yes
Other ear condition	Ear/Nose/Throat	Other respiratory condition	Respiratory	Yes
Osteoarthritis	Bone/Orthopedic	Spondylosis	Bone/Orthopedic	No
Contact dermatitis	Skin	Pruritis (itchy skin)	Skin	Yes
Bordetella and/or parainfluenza (kennel cough)	Infection/Parasites	Gastrointestinal parasites	Infection/Parasites	Yes
Head trauma due to any cause	Trauma	Kicked by horse or other large animal	Trauma	Yes
Cardiomyopathy	Cardiac	Valve disease	Cardiac	Yes
Murmur	Cardiac	Chronic or recurrent cough	Respiratory	No
Extracted teeth	Mouth/Dental/Oral	Underbite	Mouth/Dental/Oral	Yes
Chronic or recurrent cough	Respiratory	Pneumonia	Respiratory	Yes
Cardiomyopathy	Cardiac	Chronic or recurrent cough	Respiratory	No
Chronic or recurrent cough	Respiratory	Tracheal collapse	Respiratory	Yes
Alopecia (hair loss)	Skin	Pruritis (itchy skin)	Skin	Yes
Hearing loss (incompletely deaf)	Ear/Nose/Throat	Chronic or recurrent skin infections	Skin	No
Systemic demodectic mange	Skin	Ticks	Skin	Yes
Dental calculus (yellow build-up on teeth)	Mouth/Dental/Oral	Retained deciduous (baby) teeth	Mouth/Dental/Oral	Yes
Head trauma due to any cause	Trauma	Hit by car or other vehicle	Trauma	Yes
Ticks	Skin	Torn or broken toenail	Trauma	Yes
Other eye condition	Eye	Other Immune	Immune-mediated	Yes
Cataracts	Eye	Deafness	Ear/Nose/Throat	No
Entropion (eyelid rolled in)	Eye	Other eye condition	Eye	Yes
Chronic or recurrent vomiting	Gastrointestinal	Pancreatitis	Liver/Pancreas	Yes
Chronic or recurrent skin infections	Skin	Food or medicine allergies	Gastrointestinal	Yes
Other respiratory condition	Respiratory	Other Immune	Immune-mediated	No
Giardia	Infection/Parasites	Fractured bone (long bone in limb)	Trauma	Yes
Hematoma	Ear/Nose/Throat	Food or medicine allergies	Gastrointestinal	Yes
Lameness (chronic or recurrent)	Bone/Orthopedic	Fall from height	Trauma	No
Cruciate ligament rupture	Bone/Orthopedic	Patellar luxation	Bone/Orthopedic	Yes
Other oral condition	Mouth/Dental/Oral	Other skin condition	Skin	Yes
Elbow dysplasia	Bone/Orthopedic	Hip dysplasia	Bone/Orthopedic	Yes
Contact dermatitis	Skin	Flea allergy dermatitis	Skin	No
Pruritis (itchy skin)	Skin	Food or medicine allergies	Gastrointestinal	Yes
Food or medicine allergies that affect the skin	Skin	Pyoderma or bacterial dermatitis	Skin	Yes
Ear Infection	Ear/Nose/Throat	Hematoma	Ear/Nose/Throat	Yes

### Sheet: B
Condition 1 Name	Condition 1 Category	Condition 2 Name	Condition 2 Category	In Stratified Network
Blindness	Eye	Glaucoma	Eye	Yes
Other ear condition	Ear/Nose/Throat	Laryngeal paralysis (Neurologic)	Brain/Neurologic	Yes
Hypertension (high blood pressure)	Cardiac	Chronic kidney disease	Kidney/Urinary	Yes
Ticks	Skin	Food or medicine allergies	Gastrointestinal	No
Congestive heart failure	Cardiac	Valve disease	Cardiac	Yes
Keratoconjunctivitis sicca (KCS)	Eye	Chronic or recurrent skin infections	Skin	Yes
Nuclear sclerosis	Eye	Atopic dermatitis (atopy)	Skin	Yes
Murmur	Cardiac	Congestive heart failure	Cardiac	Yes
Ticks	Skin	Roundworms	Infection/Parasites	Yes
Alopecia (hair loss)	Skin	Chronic or recurrent skin infections	Skin	Yes
Alopecia (hair loss)	Skin	Cushing's disease (hyperadrenocorticism; excess adrenal function)	Endocrine	Yes
Fleas	Skin	Roundworms	Infection/Parasites	Yes
Penetrating wound (such as a stick)	Trauma	Torn or broken toenail	Trauma	Yes
Ticks	Skin	Gastrointestinal parasites	Infection/Parasites	Yes
Other eye condition	Eye	Other ear condition	Ear/Nose/Throat	Yes
Nuclear sclerosis	Eye	Dental calculus (yellow build-up on teeth)	Mouth/Dental/Oral	Yes
Flea allergy dermatitis	Skin	Tapeworms	Infection/Parasites	Yes
Atopic dermatitis (atopy)	Skin	Chronic or recurrent hot spots	Skin	Yes
Chronic or recurrent vomiting	Gastrointestinal	Urinary tract infection (chronic or recurrent)	Kidney/Urinary	Yes
Fractured teeth	Mouth/Dental/Oral	Other trauma	Trauma	Yes
