## Supplemental Table 4 for "Constructing the first comorbidity networks in companion dogs in the Dog Aging Project"

First Condition	Second Condition	Citation
Chronic or recurrent bronchitis	Chronic or recurrent cough	32
Atopic dermatitis (atopy)	Chronic or recurrent skin infections	31
Fleas	Pruritis	32
Keratoconjunctivitis sicca (KCS)	Corneal ulcer	32
Food or medicine allergies affecting skin	Pruritis	31
Underbite	Extracted teeth	31
Dental calculus	Gingivitis (red, puffy gums)	31
Retained deciduous (baby) teeth	Dental calculus	31
Atopic dermatitis (atopy)	Pruritis	31
Contact dermatitis	Pruritis	31
Elongated soft palate	Corneal ulcer	31
Chronic or recurrent skin infections	Contact dermatitis	31
Atopic dermatitis (atopy)	Chronic or recurrent hot spots	31
Urinary crystals or stones in bladder or urethra	Urinary incontinence	32
Food or medicine allergies	Ear infection	31
Underbite	Dental calculus	32
Chronic or recurrent skin infections	Pruritis	31
Hip dysplasia	Osteoarthritis	31
Degenerative joint disease	Lameness (chronic or recurrent)	32
Diabetes mellitus	Cataracts	32
Pododermatitis	Pruritis	63
Tracheal stenosis	Chronic or recurrent cough	32
Lick granuloma	Pruritis	32
Dental calculus	Extracted teeth	32
Urinary incontinence	Urinary tract infection (chronic or recurrent)	31
