## Supplemental Table 5 for "Constructing the first comorbidity networks in companion dogs in the Dog Aging Project"

### Sheet: Sheet1
Overall (N=26614)
	Study Cohort	US Census 2021
Race
White	0.9489	0.758
Asian	0.0346	0.061
Black	0.0125	0.136
American Indian or Alaska Native	0.0135	0.013
Native Hawaiian or other Pacific Islander	0.0035	0.003
Hispanic or Latino	0.0398	0.189
Education
High school graduate or higher	0.9986	0.889
Bachelor’s degree or higher	0.8039	0.337
Annual Household Income ($)
Median	Between 100,000 - 119,999	69021
