## Supplemental Table 6 for "Constructing the first comorbidity networks in companion dogs in the Dog Aging Project"

	Toy/Small (<22lb or <10kg)	Medium (22-<44 lbs or 10-<20kg)	Standard (44-<66 lbs, 20-<30kg)	Large (66-<88 lbs, 30-<40kg)	Giant (>88lbs or >40kg)
Puppy	≤0.75	≤0.75	≤0.75	≤1	≤1.5
Young Adult	>0.75-3	>0.75-3	>0.75-3 yrs	>1-3	>1.5-3
Mature Adult	>3-12	>3-12	>3-11 yrs	>3-10.5	>3-9.5
Senior	>12	>12	>11 yrs	>10.5	>9.5
